# Genetically distinct clinical subsets, and associations with asthma and eosinophil abundance, within Eosinophilic Granulomatosis with Polyangiitis

**DOI:** 10.1101/491837

**Authors:** Paul A Lyons, James E Peters, Federico Alberici, James Liley, Richard M.R. Coulson, William Astle, Chiara Baldini, Francesco Bonatti, Maria C Cid, Heather Elding, Giacomo Emmi, Jörg Epplen, Loic Guillevin, David R. W. Jayne, Tao Jiang, Iva Gunnarsson, Peter Lamprecht, Stephen Leslie, Mark A. Little, Davide Martorana, Frank Moosig, Thomas Neumann, Sophie Ohlsson, Stefanie Quickert, Giuseppe A. Ramirez, Barbara Rewerska, Georg Schett, Renato A. Sinico, Wojciech Szczeklik, Vladimir Tesar, Damjan Vukcevic, The European Vasculitis Genetics Consortium, Benjamin Terrier, Richard A Watts, Augusto Vaglio, Julia U Holle, Chris Wallace, Kenneth G. C. Smith

## Abstract

Eosinophilic granulomatosis with polyangiitis (EGPA: formerly Churg-Strauss syndrome) is a rare inflammatory disease of unknown cause. 30% of patients have anti-neutrophil cytoplasm antibodies (ANCA) specific for myeloperoxidase (MPO). We performed a genome-wide association study (GWAS) of EGPA, testing 7.5 million genetic variants in 684 cases and 6,838 controls. Case-control analyses were performed for EGPA as a whole, and stratified by ANCA. To increase power, we used a conditional false discovery rate method to leverage findings from GWASs of related phenotypes. In total, 11 variants were associated with EGPA, two specifically with ANCA-negative EGPA, and one (*HLA-DQ*) with MPO+ANCA EGPA. Many variants were associated with asthma, eosinophilic and immune-mediated diseases and, strikingly, nine were associated with eosinophil count in the general population. Through Mendelian randomisation, we show that a primary tendency to eosinophilia underlies EGPA susceptibility. We demonstrate that EGPA comprises two genetically and clinically distinct syndromes, with ANCA-negative EGPA genetically more similar to asthma. MPO+ ANCA EGPA is an eosinophilic autoimmune disease sharing certain clinical features and an MHC association with MPO+ ANCA-associated vasculitis, while ANCA-negative EGPA may instead have a mucosal/barrier dysfunction origin. Five identified candidate genes are targets of therapies in development, supporting their exploration in EGPA.
