## Supplementary material for "Genetically distinct clinical subsets, and associations with asthma and eosinophil abundance, within Eosinophilic Granulomatosis with Polyangiitis"

### Sheet: cross.pheno.mapping
egpa.ref_rsid	ref_hg19_coordinates	ref_a1	ref_a2	gwas.rsid	a1	a2	proxy	r2	trait	efo	study	pmid	ancestry	year	beta	se	p	direction	dataset	egpa.risk.allele	concordance
rs72836352	chr2:111894874	C	T	rs72836352	C	T	0	1	Primary sclerosing cholangitis	EFO_0004268	Ji S	27992413	European	2017	-0.2979	0.052	3e-09	-	Ji-S_PSC_EUR_2017	T	+
rs72836352	chr2:111894874	C	T	rs72836352	C	T	0	1	Hip circumference	EFO_0005093	Neale B	100000001	European	2017	-0.01941	0.004014	1.32e-06	-	Neale-B_UKBB_EUR_2017	T	+
rs72836352	chr2:111894874	C	T	rs17484848	T	C	1	0.99034	Eosinophil counts	EFO_0004842	Astle W	27863252	European	2016	-0.06297	0.005884	1e-26	-	NHGRI-EBI GWAS Catalog	T	+
rs72836352	chr2:111894874	C	T	rs17484848	T	C	1	0.99034	Eosinophil percentage of granulocytes	EFO_0007996	Astle W	27863252	European	2016	-0.0693	0.005908	9e-32	-	NHGRI-EBI GWAS Catalog	T	+
rs72836352	chr2:111894874	C	T	rs17484848	T	C	1	0.99034	Eosinophil percentage of white cells	EFO_0007991	Astle W	27863252	European	2016	-0.06773	0.005877	1e-30	-	NHGRI-EBI GWAS Catalog	T	+
rs72836352	chr2:111894874	C	T	rs17484848	T	C	1	0.99034	Neutrophil percentage of granulocytes	EFO_0007994	Astle W	27863252	European	2016	-0.06834	0.005908	6e-31	-	NHGRI-EBI GWAS Catalog	T	+
rs72836352	chr2:111894874	C	T	rs17484848	T	C	1	0.99034	Sum eosinophil basophil counts	EFO_0005090;EFO_0004842	Astle W	27863252	European	2016	-0.05988	0.005894	3e-24	-	NHGRI-EBI GWAS Catalog	T	+
rs72836352	chr2:111894874	C	T	rs72836345	T	C	1	0.9717	Impedance of leg right	-	Neale B	100000001	European	2017	0.01645	0.003671	7.47e-06	+	Neale-B_UKBB_EUR_2017	T	-
rs72836352	chr2:111894874	C	T	rs72837826	G	T	1	0.97107	Asthma	EFO_0000270	Neale B	100000001	European	2017	-0.005944	0.001287	3.89e-06	-	Neale-B_UKBB_EUR_2017	T	+
rs72836352	chr2:111894874	C	T	rs13405741	T	C	1	0.92323	Hip circumference in females	EFO_0005093	GIANT	25673412	Mixed	2015	-0.041	0.0092	7.9e-06	-	GIANT_Hip-F_Mixed_2015	T	+
rs72836352	chr2:111894874	C	T	rs72836346	G	C	1	0.73676	Self-reported nasal polyps	EFO_1002029	Neale B	100000001	European	2017	-0.00141	0.0003098	5.38e-06	-	Neale-B_UKBB_EUR_2017	T	+
rs72836352	chr2:111894874	C	T	rs72836346	G	C	1	0.73676	Granulocyte percentage of myeloid white cells	EFO_0007997	Astle W	27863252	European	2016	-0.04867	0.006825	1e-12	-	NHGRI-EBI GWAS Catalog	T	+
rs72836352	chr2:111894874	C	T	rs72836346	G	C	1	0.73676	Monocyte percentage of white cells	EFO_0007989	Astle W	27863252	European	2016	-0.04839	0.006879	2e-12	-	NHGRI-EBI GWAS Catalog	T	+
rs72836352	chr2:111894874	C	T	rs72837843	G	A	1	0.68683	Leg fat-free mass right	-	Neale B	100000001	European	2017	-0.01133	0.002554	9.24e-06	-	Neale-B_UKBB_EUR_2017	T	+
rs72836352	chr2:111894874	C	T	rs72837843	G	A	1	0.68683	Leg predicted mass right	-	Neale B	100000001	European	2017	-0.01135	0.002537	7.65e-06	-	Neale-B_UKBB_EUR_2017	T	+
rs72836352	chr2:111894874	C	T	rs6720394	T	G	1	0.68683	Cholangitis sclerosing	EFO_0004268	Melum E	21151127	European	2010	NA	NA	4e-08	NA	dbGaP	T	NA
rs72836352	chr2:111894874	C	T	rs6720394	T	G	1	0.68683	Primary sclerosing cholangitis	EFO_0004268	Melum E	21151127	European	2010	NA	NA	4.1e-08	NA	GRASP	T	NA
rs72836352	chr2:111894874	C	T	rs72837849	T	C	1	0.68683	Inflammatory bowel disease	EFO_0003767	IBDGC	26192919	European	2015	-0.1175	0.0265	9.2e-06	-	IBDGC_IBD_EUR_2015	T	+
rs72836352	chr2:111894874	C	T	rs112816117	C	T	1	0.66278	Impedance of leg left	-	Neale B	100000001	European	2017	0.01587	0.003555	8.05e-06	+	Neale-B_UKBB_EUR_2017	T	-
rs72836352	chr2:111894874	C	T	rs112816117	C	T	1	0.66278	Weight	EFO_0004338	Neale B	100000001	European	2017	-0.01519	0.003406	8.2e-06	-	Neale-B_UKBB_EUR_2017	T	+
rs72836352	chr2:111894874	C	T	rs115636853	C	G	1	0.64833	Basal metabolic rate	EFO_0007777	Neale B	100000001	European	2017	-0.01139	0.002574	9.65e-06	-	Neale-B_UKBB_EUR_2017	T	+
rs72836352	chr2:111894874	C	T	rs115636853	C	G	1	0.64833	Leg fat-free mass left	-	Neale B	100000001	European	2017	-0.01145	0.002556	7.57e-06	-	Neale-B_UKBB_EUR_2017	T	+
rs9290877	chr3:188442480	C	T	rs9290877	C	T	0	1	Immunoglobulin e	NCIT_C567;NCIT_C81970	Granada M	22075330	European	2011	NA	NA	2e-06	NA	dbGaP	C	NA
rs9290877	chr3:188442480	C	T	rs9290877	C	T	0	1	Allergic disease	EFO_0003785	Ferreira M	29083406	European	2017	0.0324	0.0062	1.86e-07	+	Ferreira-M_Allergic-Disease_EUR_2017	C	+
rs9290877	chr3:188442480	C	T	rs9290877	C	T	0	1	IgE in plasma	CMO_0002100;CMO_0001541	Granada M	22075330	European	2011	NA	NA	1.95e-06	NA	GRASP	C	NA
rs9290877	chr3:188442480	C	T	rs9290877	C	T	0	1	Asthma	EFO_0000270	Neale B	100000001	European	2017	0.004778	0.0008471	1.7e-08	+	Neale-B_UKBB_EUR_2017	C	+
rs9290877	chr3:188442480	C	T	rs9290877	C	T	0	1	Hayfever, allergic rhinitis or eczema	EFO_0003956	Neale B	100000001	European	2017	0.005638	0.001118	4.56e-07	+	Neale-B_UKBB_EUR_2017	C	+
rs9290877	chr3:188442480	C	T	rs9290877	C	T	0	1	No blood clot, bronchitis, emphysema, asthma, rhinitis, eczema or allergy diagnosed by doctor	NCIT_C106380	Neale B	100000001	European	2017	-0.007836	0.001238	2.5e-10	-	Neale-B_UKBB_EUR_2017	C	-
rs9290877	chr3:188442480	C	T	rs9290877	C	T	0	1	Self-reported asthma	EFO_0000270	Neale B	100000001	European	2017	0.004854	0.0008487	1.07e-08	+	Neale-B_UKBB_EUR_2017	C	+
rs9290877	chr3:188442480	C	T	rs9290877	C	T	0	1	Treatment with ventolin 100micrograms inhaler	-	Neale B	100000001	European	2017	0.002082	0.0004437	2.7e-06	+	Neale-B_UKBB_EUR_2017	C	+
rs9290877	chr3:188442480	C	T	rs9290877	C	T	0	1	IgE levels	EFO_0004579	Granada M	22075330	European	2011	0.04	0.008415	2e-06	+	NHGRI-EBI GWAS Catalog	C	+
rs1837253	chr5:110401872	C	T	rs1837253	C	T	0	1	Asthma	EFO_0000270	Hirota T	21804548	Asian	2011	NA	NA	1e-16	NA	dbGaP	C	NA
rs1837253	chr5:110401872	C	T	rs1837253	C	T	0	1	Asthma	EFO_0000270	Torgerson DG	21804549	Mixed	2011	NA	NA	1e-14	NA	dbGaP	C	NA
rs1837253	chr5:110401872	C	T	rs1837253	C	T	0	1	Allergic disease	EFO_0003785	Ferreira M	29083406	European	2017	0.0588	0.0065	1.81e-19	Ferreira-M_Allergic-Disease_EUR_2017	Ferreira-M_Allergic-Disease_EUR_2017	C	+
rs1837253	chr5:110401872	C	T	rs1837253	C	T	0	1	Asthma	EFO_0000270	GABRIEL	20860503	European	2010	0.1479	0.02349	3.03e-10	+	GABRIEL_Asthma_EUR_2010	C	+
rs1837253	chr5:110401872	C	T	rs1837253	C	T	0	1	Adult asthma	EFO_1002011	Hirota T	21804548	Asian	2011	NA	NA	1.24e-16	NA	GRASP	C	NA
rs1837253	chr5:110401872	C	T	rs1837253	C	T	0	1	Asthma childhood and later onset	-	GABRIEL	20860503	European	2010	NA	NA	7.52e-08	NA	GRASP	C	NA
rs1837253	chr5:110401872	C	T	rs1837253	C	T	0	1	Asthma childhood later and unknown onset and severe and industrial asthma	-	GABRIEL	20860503	European	2010	NA	NA	3.03e-10	NA	GRASP	C	NA
rs1837253	chr5:110401872	C	T	rs1837253	C	T	0	1	Asthma childhood later and unknown onset and severe asthma	-	GABRIEL	20860503	European	2010	NA	NA	1.37e-10	NA	GRASP	C	NA
rs1837253	chr5:110401872	C	T	rs1837253	C	T	0	1	Asthma childhood onset	EFO_0004591	GABRIEL	20860503	European	2010	NA	NA	7.76e-06	NA	GRASP	C	NA
rs1837253	chr5:110401872	C	T	rs1837253	C	T	0	1	Asthma severe asthma	EFO_0000270	Wan YI	22561531	European	2012	NA	NA	5.52e-06	NA	GRASP	C	NA
rs1837253	chr5:110401872	C	T	rs1837253	C	T	0	1	Severe asthma	EFO_0000270	GABRIEL	20860503	European	2010	NA	NA	3e-06	NA	GRASP	C	NA
rs1837253	chr5:110401872	C	T	rs1837253	C	T	0	1	Asthma	EFO_0000270	Neale B	100000001	European	2017	0.01144	0.0008867	4.2e-38	+	Neale-B_UKBB_EUR_2017	C	+
rs1837253	chr5:110401872	C	T	rs1837253	C	T	0	1	Doctor diagnosed asthma	EFO_0000270	Neale B	100000001	European	2017	0.01783	0.001857	8.13e-22	+	Neale-B_UKBB_EUR_2017	C	+
rs1837253	chr5:110401872	C	T	rs1837253	C	T	0	1	Doctor diagnosed hayfever or allergic rhinitis	EFO_0003956	Neale B	100000001	European	2017	0.01359	0.002337	6.08e-09	+	Neale-B_UKBB_EUR_2017	C	+
rs1837253	chr5:110401872	C	T	rs1837253	C	T	0	1	Hayfever, allergic rhinitis or eczema	EFO_0003956	Neale B	100000001	European	2017	0.009035	0.00117	1.15e-14	+	Neale-B_UKBB_EUR_2017	C	+
rs1837253	chr5:110401872	C	T	rs1837253	C	T	0	1	Nasal polyp	EFO_1002029	Neale B	100000001	European	2017	0.001502	0.000193	7.06e-15	+	Neale-B_UKBB_EUR_2017	C	+
rs1837253	chr5:110401872	C	T	rs1837253	C	T	0	1	No blood clot, bronchitis, emphysema, asthma, rhinitis, eczema or allergy diagnosed by doctor	NCIT_C106380	Neale B	100000001	European	2017	-0.01326	0.001296	1.45e-24	-	Neale-B_UKBB_EUR_2017	C	-
rs1837253	chr5:110401872	C	T	rs1837253	C	T	0	1	Number of self-reported non-cancer illnesses	NCIT_C115274	Neale B	100000001	European	2017	0.01076	0.002287	2.55e-06	+	Neale-B_UKBB_EUR_2017	C	+
rs1837253	chr5:110401872	C	T	rs1837253	C	T	0	1	Self-reported asthma	EFO_0000270	Neale B	100000001	European	2017	0.01173	0.0008884	8.09e-40	+	Neale-B_UKBB_EUR_2017	C	+
rs1837253	chr5:110401872	C	T	rs1837253	C	T	0	1	Self-reported hayfever or allergic rhinitis	EFO_0003956	Neale B	100000001	European	2017	0.004764	0.0006454	1.58e-13	+	Neale-B_UKBB_EUR_2017	C	+
rs1837253	chr5:110401872	C	T	rs1837253	C	T	0	1	Self-reported nasal polyps	EFO_1002029	Neale B	100000001	European	2017	0.001079	0.0001841	4.64e-09	+	Neale-B_UKBB_EUR_2017	C	+
rs1837253	chr5:110401872	C	T	rs1837253	C	T	0	1	Taking other prescription medications	NCIT_C106963;NCIT_C100961	Neale B	100000001	European	2017	0.006421	0.001387	3.65e-06	+	Neale-B_UKBB_EUR_2017	C	+
rs1837253	chr5:110401872	C	T	rs1837253	C	T	0	1	Treatment with ventolin 100micrograms inhaler	-	Neale B	100000001	European	2017	0.003703	0.0004646	1.58e-15	+	Neale-B_UKBB_EUR_2017	C	+
rs1837253	chr5:110401872	C	T	rs1837253	C	T	0	1	Wheeze or whistling in the chest in last year	-	Neale B	100000001	European	2017	0.009078	0.001134	1.18e-15	+	Neale-B_UKBB_EUR_2017	C	+
rs1837253	chr5:110401872	C	T	rs1837253	C	T	0	1	Allergic disease asthma hay fever or eczema	EFO_0003785	Ferreira M	29083406	European	2017	NA	NA	2e-31	NA	NHGRI-EBI GWAS Catalog	C	NA
rs1837253	chr5:110401872	C	T	rs1837253	C	T	0	1	Asthma	EFO_0000270	Pickrell JK	27182965	European	2016	NA	NA	3e-31	NA	NHGRI-EBI GWAS Catalog	C	NA
rs1837253	chr5:110401872	C	T	rs1837253	C	T	0	1	Asthma	EFO_0000270	Almoguera B	27611488	Mixed	2016	NA	NA	7e-08	NA	NHGRI-EBI GWAS Catalog	C	NA
rs1837253	chr5:110401872	C	T	rs1837253	C	T	0	1	Asthma and hay fever	EFO_0003956;EFO_0000270	Ferreira MA	24388013	European	2013	0.157	0.0257	1e-09	+	NHGRI-EBI GWAS Catalog	C	+
rs1837253	chr5:110401872	C	T	rs1837253	C	T	0	1	Eosinophil counts	EFO_0004842	Astle W	27863252	European	2016	0.0396	0.004065	2e-22	+	NHGRI-EBI GWAS Catalog	C	+
rs1837253	chr5:110401872	C	T	rs1837253	C	T	0	1	Eosinophil percentage of granulocytes	EFO_0007996	Astle W	27863252	European	2016	0.03563	0.004068	2e-18	+	NHGRI-EBI GWAS Catalog	C	+
rs1837253	chr5:110401872	C	T	rs1837253	C	T	0	1	Eosinophil percentage of white cells	EFO_0007991	Astle W	27863252	European	2016	0.03824	0.004054	4e-21	+	NHGRI-EBI GWAS Catalog	C	+
rs1837253	chr5:110401872	C	T	rs1837253	C	T	0	1	Neutrophil percentage of granulocytes	EFO_0007994	Astle W	27863252	European	2016	0.03221	0.004082	3e-15	+	NHGRI-EBI GWAS Catalog	C	+
rs1837253	chr5:110401872	C	T	rs1837253	C	T	0	1	Asthma	EFO_0000270	TAGC	29273806	European	2018	0.1451	0.01516	1.06e-21	+	TAGC_Asthma_EUR_2018	C	+
rs1837253	chr5:110401872	C	T	rs1837253	C	T	0	1	Asthma	EFO_0000270	TAGC	29273806	Mixed	2018	0.1451	0.01516	1.06e-21	+	TAGC_Asthma_EUR_2018	C	+
rs11745587	chr5:131796922	A	G	rs11745587	A	G	0	1	Asthma severe asthma	EFO_0000270	Wan YI	22561531	European	2012	NA	NA	2.09e-06	NA	GRASP	A	NA
rs11745587	chr5:131796922	A	G	rs11745587	A	G	0	1	IgE in plasma	CMO_0002100;CMO_0001541	Granada M	22075330	European	2011	NA	NA	5.95e-06	NA	GRASP	A	NA
rs11745587	chr5:131796922	A	G	rs11745587	A	G	0	1	Crohns disease	EFO_0000384	IBDGC	23128233	European	2012	NA	NA	3e-18	NA	IBDGC_Chrons-Disease_EUR_2012	A	NA
rs11745587	chr5:131796922	A	G	rs11745587	A	G	0	1	Crohns disease	EFO_0000384	IBDGC	26192919	European	2015	-0.2001	0.0249	9.9e-16	-	IBDGC_Chrons-Disease_EUR_2015	A	-
rs11745587	chr5:131796922	A	G	rs11745587	A	G	0	1	Inflammatory bowel disease	EFO_0003767	IBDGC	26192919	European	2015	-0.1266	0.018	2.09e-12	-	IBDGC_IBD_EUR_2015	A	-
rs11745587	chr5:131796922	A	G	rs11745587	A	G	0	1	Asthma	EFO_0000270	Neale B	100000001	European	2017	0.006552	0.0008142	8.53e-16	+	Neale-B_UKBB_EUR_2017	A	+
rs11745587	chr5:131796922	A	G	rs11745587	A	G	0	1	Doctor diagnosed asthma	EFO_0000270	Neale B	100000001	European	2017	0.008096	0.001708	2.13e-06	+	Neale-B_UKBB_EUR_2017	A	+
rs11745587	chr5:131796922	A	G	rs11745587	A	G	0	1	Hayfever, allergic rhinitis or eczema	EFO_0003956	Neale B	100000001	European	2017	0.006426	0.001074	2.22e-09	+	Neale-B_UKBB_EUR_2017	A	+
rs11745587	chr5:131796922	A	G	rs11745587	A	G	0	1	Height	EFO_0004339	Neale B	100000001	European	2017	-0.008802	0.001806	1.1e-06	-	Neale-B_UKBB_EUR_2017	A	-
rs11745587	chr5:131796922	A	G	rs11745587	A	G	0	1	No blood clot, bronchitis, emphysema, asthma, rhinitis, eczema or allergy diagnosed by doctor	NCIT_C106380	Neale B	100000001	European	2017	-0.009081	0.00119	2.4e-14	-	Neale-B_UKBB_EUR_2017	A	-
rs11745587	chr5:131796922	A	G	rs11745587	A	G	0	1	Self-reported asthma	EFO_0000270	Neale B	100000001	European	2017	0.006861	0.0008158	4.08e-17	+	Neale-B_UKBB_EUR_2017	A	+
rs11745587	chr5:131796922	A	G	rs11745587	A	G	0	1	Asthma	EFO_0000270	Wan YI	22561531	European	2012	NA	NA	2e-06	NA	NHGRI-EBI GWAS Catalog	A	NA
rs11745587	chr5:131796922	A	G	rs11745587	A	G	0	1	Asthma	EFO_0000270	TAGC	29273806	European	2018	0.08249	0.01312	3.19e-10	+	TAGC_Asthma_EUR_2018	A	+
rs11745587	chr5:131796922	A	G	rs11745587	A	G	0	1	Asthma	EFO_0000270	TAGC	29273806	Mixed	2018	0.08249	0.01312	3.19e-10	+	TAGC_Asthma_EUR_2018	A	+
rs11745587	chr5:131796922	A	G	rs6894249	G	A	1	0.82096	Allergic disease	EFO_0003785	Ferreira M	29083406	European	2017	0.028	0.0058	1.53e-06	+	Ferreira-M_Allergic-Disease_EUR_2017	A	+
rs11745587	chr5:131796922	A	G	rs6894249	G	A	1	0.82096	Juvenile idiopathic arthritis including oligoarticular and rheumatoid factor negative polyarticular JIA	-	Hinks	23603761	European	2013	NA	NA	9.73e-10	NA	GRASP	A	NA
rs11745587	chr5:131796922	A	G	rs6894249	G	A	1	0.82096	Comparative height size at age 10	NCIT_C106497;NCIT_C19666	Neale B	100000001	European	2017	-0.00838	0.001702	8.56e-07	-	Neale-B_UKBB_EUR_2017	A	-
rs11745587	chr5:131796922	A	G	rs6894249	G	A	1	0.82096	Hand grip strength right	EFO_0006941	Neale B	100000001	European	2017	-0.008028	0.001801	8.31e-06	-	Neale-B_UKBB_EUR_2017	A	-
rs11745587	chr5:131796922	A	G	rs10066308	A	G	1	0.80427	Arm fat-free mass left	-	Neale B	100000001	European	2017	-0.008172	0.001672	1.02e-06	-	Neale-B_UKBB_EUR_2017	A	-
rs11745587	chr5:131796922	A	G	rs10066308	A	G	1	0.80427	Arm predicted mass left	-	Neale B	100000001	European	2017	-0.007757	0.001666	3.21e-06	-	Neale-B_UKBB_EUR_2017	A	-
rs11745587	chr5:131796922	A	G	rs10066308	A	G	1	0.80427	Basal metabolic rate	EFO_0007777	Neale B	100000001	European	2017	-0.00918	0.001744	1.41e-07	-	Neale-B_UKBB_EUR_2017	A	-
rs11745587	chr5:131796922	A	G	rs10066308	A	G	1	0.80427	Hand grip strength left	EFO_0006941	Neale B	100000001	European	2017	-0.008612	0.001896	5.57e-06	-	Neale-B_UKBB_EUR_2017	A	-
rs11745587	chr5:131796922	A	G	rs10066308	A	G	1	0.80427	Leg fat-free mass left	-	Neale B	100000001	European	2017	-0.009438	0.001732	5.04e-08	-	Neale-B_UKBB_EUR_2017	A	-
rs11745587	chr5:131796922	A	G	rs10066308	A	G	1	0.80427	Leg fat-free mass right	-	Neale B	100000001	European	2017	-0.009175	0.001731	1.16e-07	-	Neale-B_UKBB_EUR_2017	A	-
rs11745587	chr5:131796922	A	G	rs10066308	A	G	1	0.80427	Leg predicted mass left	-	Neale B	100000001	European	2017	-0.009269	0.00172	7.08e-08	-	Neale-B_UKBB_EUR_2017	A	-
rs11745587	chr5:131796922	A	G	rs10066308	A	G	1	0.80427	Leg predicted mass right	-	Neale B	100000001	European	2017	-0.009106	0.00172	1.19e-07	-	Neale-B_UKBB_EUR_2017	A	-
rs11745587	chr5:131796922	A	G	rs10066308	A	G	1	0.80427	Sitting height	EFO_0007118	Neale B	100000001	European	2017	-0.009428	0.002033	3.52e-06	-	Neale-B_UKBB_EUR_2017	A	-
rs11745587	chr5:131796922	A	G	rs10066308	A	G	1	0.80427	Treatment with seretide 50 evohaler	NCIT_C121907;NCIT_C49500	Neale B	100000001	European	2017	0.001335	0.0002843	2.67e-06	+	Neale-B_UKBB_EUR_2017	A	+
rs11745587	chr5:131796922	A	G	rs10066308	A	G	1	0.80427	Trunk fat-free mass	-	Neale B	100000001	European	2017	-0.008493	0.001657	2.94e-07	-	Neale-B_UKBB_EUR_2017	A	-
rs11745587	chr5:131796922	A	G	rs10066308	A	G	1	0.80427	Trunk predicted mass	-	Neale B	100000001	European	2017	-0.008357	0.001651	4.17e-07	-	Neale-B_UKBB_EUR_2017	A	-
rs11745587	chr5:131796922	A	G	rs10066308	A	G	1	0.80427	Whole body fat-free mass	-	Neale B	100000001	European	2017	-0.008961	0.001663	7.11e-08	-	Neale-B_UKBB_EUR_2017	A	-
rs11745587	chr5:131796922	A	G	rs10066308	A	G	1	0.80427	Whole body water mass	-	Neale B	100000001	European	2017	-0.009058	0.001666	5.37e-08	-	Neale-B_UKBB_EUR_2017	A	-
rs6454802	chr6:90814199	C	T	rs6454802	C	T	0	1	Allergic disease	EFO_0003785	Ferreira M	29083406	European	2017	0.0315	0.0059	8.23e-08	+	Ferreira-M_Allergic-Disease_EUR_2017	C	+
rs6454802	chr6:90814199	C	T	rs6454802	C	T	0	1	Asthma	EFO_0000270	Neale B	100000001	European	2017	0.006556	0.0007951	1.65e-16	+	Neale-B_UKBB_EUR_2017	C	+
rs6454802	chr6:90814199	C	T	rs6454802	C	T	0	1	Hayfever, allergic rhinitis or eczema	EFO_0003956	Neale B	100000001	European	2017	0.007006	0.001049	2.43e-11	+	Neale-B_UKBB_EUR_2017	C	+
rs6454802	chr6:90814199	C	T	rs6454802	C	T	0	1	Nasal polyp	EFO_1002029	Neale B	100000001	European	2017	0.0009774	0.000173	1.61e-08	+	Neale-B_UKBB_EUR_2017	C	+
rs6454802	chr6:90814199	C	T	rs6454802	C	T	0	1	No blood clot, bronchitis, emphysema, asthma, rhinitis, eczema or allergy diagnosed by doctor	NCIT_C106380	Neale B	100000001	European	2017	-0.008663	0.001163	9.24e-14	-	Neale-B_UKBB_EUR_2017	C	-
rs6454802	chr6:90814199	C	T	rs6454802	C	T	0	1	Self-reported asthma	EFO_0000270	Neale B	100000001	European	2017	0.006857	0.0007966	7.47e-18	+	Neale-B_UKBB_EUR_2017	C	+
rs6454802	chr6:90814199	C	T	rs6454802	C	T	0	1	Self-reported hypothyroidism or myxoedema	EFO_1001055	Neale B	100000001	European	2017	-0.003978	0.00053	6.12e-14	-	Neale-B_UKBB_EUR_2017	C	-
rs6454802	chr6:90814199	C	T	rs6454802	C	T	0	1	Treatment with fludrocortisone	-	Neale B	100000001	European	2017	-0.000277	5.217e-05	1.09e-07	-	Neale-B_UKBB_EUR_2017	C	-
rs6454802	chr6:90814199	C	T	rs6454802	C	T	0	1	Treatment with levothyroxine sodium	NCIT_C888;NCIT_C87251	Neale B	100000001	European	2017	-0.003432	0.0004884	2.12e-12	-	Neale-B_UKBB_EUR_2017	C	-
rs6454802	chr6:90814199	C	T	rs6454802	C	T	0	1	Treatment with ventolin 100micrograms inhaler	-	Neale B	100000001	European	2017	0.001845	0.0004165	9.47e-06	+	Neale-B_UKBB_EUR_2017	C	+
rs6454802	chr6:90814199	C	T	rs6454802	C	T	0	1	Asthma	EFO_0000270	TAGC	29273806	European	2018	0.07725	0.01344	9.05e-09	+	TAGC_Asthma_EUR_2018	C	+
rs6454802	chr6:90814199	C	T	rs6454802	C	T	0	1	Asthma	EFO_0000270	TAGC	29273806	Mixed	2018	0.07725	0.01344	9.05e-09	+	TAGC_Asthma_EUR_2018	C	+
rs6454802	chr6:90814199	C	T	rs7753008	T	C	1	0.97111	Celiac disease	EFO_0001060	Trynka	22057235	Mixed	2011	NA	NA	2.7e-07	NA	GRASP	C	NA
rs6454802	chr6:90814199	C	T	rs7753008	T	C	1	0.97111	Celiac disease	EFO_0001060	Eyre	23143596	European	2012	NA	NA	2.7e-07	NA	GRASP	C	NA
rs6454802	chr6:90814199	C	T	rs12196749	G	A	1	0.86626	Self-reported hayfever or allergic rhinitis	EFO_0003956	Neale B	100000001	European	2017	0.002677	0.000572	2.87e-06	+	Neale-B_UKBB_EUR_2017	C	+
rs6454802	chr6:90814199	C	T	rs12199079	T	G	1	0.71196	Doctor diagnosed asthma	EFO_0000270	Neale B	100000001	European	2017	0.008004	0.001701	2.53e-06	+	Neale-B_UKBB_EUR_2017	C	+
rs6454802	chr6:90814199	C	T	rs12199079	T	G	1	0.71196	Other malignant neoplasms of skin	NCIT_C21830;NCIT_C21858	Neale B	100000001	European	2017	0.001378	0.000302	5.04e-06	+	Neale-B_UKBB_EUR_2017	C	+
rs6454802	chr6:90814199	C	T	rs12199079	T	G	1	0.71196	Wheeze or whistling in the chest in last year	-	Neale B	100000001	European	2017	0.004915	0.001038	2.2e-06	+	Neale-B_UKBB_EUR_2017	C	+
rs6454802	chr6:90814199	C	T	rs7774138	T	A	1	0.70809	Treatment with seretide 50 evohaler	NCIT_C121907;NCIT_C49500	Neale B	100000001	European	2017	0.001213	0.0002744	9.84e-06	+	Neale-B_UKBB_EUR_2017	C	+
rs6454802	chr6:90814199	C	T	rs62408211	A	T	1	0.70451	Monocyte percentage of white cells	EFO_0007989	Astle W	27863252	European	2016	-0.02548	0.003704	6e-12	-	NHGRI-EBI GWAS Catalog	C	-
rs6454802	chr6:90814199	C	T	rs72925996	T	C	1	0.6735	Inflammatory bowel disease	EFO_0003767	IBDGC	26192919	European	2015	0.0847	0.0177	1.78e-06	+	IBDGC_IBD_EUR_2015	C	+
rs6454802	chr6:90814199	C	T	rs72925996	T	C	1	0.6735	Self-reported pernicious anaemia	EFO_0005576	Neale B	100000001	European	2017	-0.0006335	0.0001401	6.18e-06	-	Neale-B_UKBB_EUR_2017	C	-
rs6454802	chr6:90814199	C	T	rs72925996	T	C	1	0.6735	Treatment with hydroxocobalamin	-	Neale B	100000001	European	2017	-0.000327	7.353e-05	8.73e-06	-	Neale-B_UKBB_EUR_2017	C	-
rs6454802	chr6:90814199	C	T	rs77844882	A	C	1	0.6735	Crohns disease	EFO_0000384	IBDGC	26192919	European	2015	0.1085	0.0242	7.39e-06	+	IBDGC_Chrons-Disease_EUR_2015	C	+
rs6454802	chr6:90814199	C	T	rs2021716	C	T	1	0.67029	Crohns disease	EFO_0000384	IBDGC	23128233	European	2012	NA	NA	5.1e-06	NA	IBDGC_Chrons-Disease_EUR_2012	C	NA
rs6454802	chr6:90814199	C	T	rs62408225	A	G	1	0.66644	Eosinophil counts	EFO_0004842	Astle W	27863252	European	2016	-0.04056	0.003717	1e-27	-	NHGRI-EBI GWAS Catalog	C	-
rs6454802	chr6:90814199	C	T	rs62408225	A	G	1	0.66644	Eosinophil percentage of granulocytes	EFO_0007996	Astle W	27863252	European	2016	-0.0336	0.003728	2e-19	-	NHGRI-EBI GWAS Catalog	C	-
rs6454802	chr6:90814199	C	T	rs62408225	A	G	1	0.66644	Eosinophil percentage of white cells	EFO_0007991	Astle W	27863252	European	2016	-0.03453	0.003728	2e-20	-	NHGRI-EBI GWAS Catalog	C	-
rs6454802	chr6:90814199	C	T	rs58521088	A	T	1	0.66644	Asthma	EFO_0000270	Pickrell JK	27182965	European	2016	NA	NA	7e-11	NA	NHGRI-EBI GWAS Catalog	C	NA
rs6454802	chr6:90814199	C	T	rs2134814	C	G	1	0.66644	Allergic disease asthma hay fever or eczema	EFO_0003785	Ferreira M	29083406	European	2017	0.04497	0.005295	2e-17	+	NHGRI-EBI GWAS Catalog	C	+
rs6454802	chr6:90814199	C	T	rs1847472	C	A	1	0.66286	Crohns disease	NCIT_C2965	Franke A	21102463	European	2010	NA	NA	5.1e-09	NA	GRASP	C	NA
rs6454802	chr6:90814199	C	T	rs1847472	C	A	1	0.66286	Crohns disease	NCIT_C2965	Anderson CA	21297633	European	2011	NA	NA	3.63e-06	NA	GRASP	C	NA
rs6454802	chr6:90814199	C	T	rs1847472	C	A	1	0.66286	Inflammatory bowel disease	EFO_0003767	IBDGC	23128233	European	2012	NA	NA	1.57e-10	NA	GRASP	C	NA
rs6454802	chr6:90814199	C	T	rs1847472	C	A	1	0.66286	Crohns disease	EFO_0000384	de Lange KM	28067908	Mixed	2017	NA	NA	6e-09	NA	NHGRI-EBI GWAS Catalog	C	NA
rs6454802	chr6:90814199	C	T	rs1847472	C	A	1	0.66286	Inflammatory bowel disease	EFO_0003767	de Lange KM	28067908	Mixed	2017	NA	NA	2e-09	NA	NHGRI-EBI GWAS Catalog	C	NA
rs6454802	chr6:90814199	C	T	rs56353819	C	T	1	0.6562	Primary sclerosing cholangitis	EFO_0004268	Ji S	27992413	European	2017	-0.1655	0.037	4.9e-06	-	Ji-S_PSC_EUR_2017	C	-
rs6454802	chr6:90814199	C	T	rs12212193	A	G	1	0.6407	Multiple sclerosis	EFO_0003885	Sawcer S	21833088	European	2011	NA	NA	3.8e-08	NA	GRASP	C	NA
rs6454802	chr6:90814199	C	T	rs17585295	C	T	1	0.62235	Neutrophil percentage of granulocytes	EFO_0007994	Astle W	27863252	European	2016	-0.03414	0.003725	5e-20	-	NHGRI-EBI GWAS Catalog	C	-
rs6454802	chr6:90814199	C	T	rs17585295	C	T	1	0.62235	Sum eosinophil basophil counts	EFO_0005090;EFO_0004842	Astle W	27863252	European	2016	-0.04126	0.00371	1e-28	-	NHGRI-EBI GWAS Catalog	C	-
rs42046	chr7:92252203	C	G	rs42046	C	G	0	1	Height	EFO_0004339	Lango Allen H	20881960	European	2010	NA	NA	1.28e-24	NA	GIANT_Height_EUR_2010	G	NA
rs42046	chr7:92252203	C	G	rs42046	C	G	0	1	Height	EFO_0004339	GIANT	23754948	European	2013	-0.05089	0.00466	9.23e-28	-	GIANT_Height_EUR_2013	G	+
rs42046	chr7:92252203	C	G	rs42046	C	G	0	1	Height	EFO_0004339	GIANT	25282103	European	2014	-0.064	0.0033	9.1e-84	-	GIANT_Height_EUR_2014	G	+
rs42046	chr7:92252203	C	G	rs42046	C	G	0	1	Height in females	EFO_0004339	GIANT	23754948	European	2013	-0.057	0.0064	9.22e-19	-	GIANT_Height-F_EUR_2013	G	+
rs42046	chr7:92252203	C	G	rs42046	C	G	0	1	Height in males	EFO_0004339	GIANT	23754948	European	2013	-0.044	0.0068	9.11e-11	-	GIANT_Height-M_EUR_2013	G	+
rs42046	chr7:92252203	C	G	rs42046	C	G	0	1	Height tails	EFO_0004339	GIANT	23563607	European	2013	-0.21	0.028	1.7e-13	-	GIANT_Height-Tails_EUR_2013	G	+
rs42046	chr7:92252203	C	G	rs42046	C	G	0	1	Hip circumference adjusted for BMI	EFO_0005093	GIANT	25673412	Mixed	2015	-0.035	0.005	1.9e-12	-	GIANT_HipadjBMI_Mixed_2015	G	+
rs42046	chr7:92252203	C	G	rs42046	C	G	0	1	Waist circumference adjusted for smoking	EFO_0007789;EFO_0004318	GIANT	28443625	European	2017	-0.0219	0.0046	2.46e-06	-	GIANT_Waist-adjusted-Smoking_EUR_2017	G	+
rs42046	chr7:92252203	C	G	rs42046	C	G	0	1	Waist circumference adjusted for smoking	EFO_0007789;EFO_0004318	GIANT	28443625	Mixed	2017	-0.0219	0.0046	2.46e-06	-	GIANT_Waist-adjusted-Smoking_EUR_2017	G	+
rs42046	chr7:92252203	C	G	rs42046	C	G	0	1	Weight	EFO_0004338	GIANT	23754948	European	2013	-0.02222	0.004982	8.16e-06	-	GIANT_Weight_EUR_2013	G	+
rs42046	chr7:92252203	C	G	rs42046	C	G	0	1	Height	-	Weedon MN	18391952	European	2008	NA	NA	7.8e-23	NA	GRASP	G	NA
rs42046	chr7:92252203	C	G	rs42046	C	G	0	1	Arm fat mass left	-	Neale B	100000001	European	2017	-0.01524	0.002689	1.46e-08	-	Neale-B_UKBB_EUR_2017	G	+
rs42046	chr7:92252203	C	G	rs42046	C	G	0	1	Arm fat mass right	-	Neale B	100000001	European	2017	-0.01627	0.002689	1.43e-09	-	Neale-B_UKBB_EUR_2017	G	+
rs42046	chr7:92252203	C	G	rs42046	C	G	0	1	Arm fat-free mass left	-	Neale B	100000001	European	2017	-0.02569	0.001744	4.25e-49	-	Neale-B_UKBB_EUR_2017	G	+
rs42046	chr7:92252203	C	G	rs42046	C	G	0	1	Arm fat-free mass right	-	Neale B	100000001	European	2017	-0.02379	0.001709	5.16e-44	-	Neale-B_UKBB_EUR_2017	G	+
rs42046	chr7:92252203	C	G	rs42046	C	G	0	1	Arm predicted mass left	-	Neale B	100000001	European	2017	-0.02551	0.001737	8.44e-49	-	Neale-B_UKBB_EUR_2017	G	+
rs42046	chr7:92252203	C	G	rs42046	C	G	0	1	Arm predicted mass right	-	Neale B	100000001	European	2017	-0.02421	0.001703	8.06e-46	-	Neale-B_UKBB_EUR_2017	G	+
rs42046	chr7:92252203	C	G	rs42046	C	G	0	1	Basal metabolic rate	EFO_0007777	Neale B	100000001	European	2017	-0.02821	0.001819	3e-54	-	Neale-B_UKBB_EUR_2017	G	+
rs42046	chr7:92252203	C	G	rs42046	C	G	0	1	Birth weight	EFO_0004344	Neale B	100000001	European	2017	-0.01617	0.003579	6.29e-06	-	Neale-B_UKBB_EUR_2017	G	+
rs42046	chr7:92252203	C	G	rs42046	C	G	0	1	Comparative height size at age 10	NCIT_C106497;NCIT_C19666	Neale B	100000001	European	2017	-0.02967	0.001873	1.61e-56	-	Neale-B_UKBB_EUR_2017	G	+
rs42046	chr7:92252203	C	G	rs42046	C	G	0	1	Forced expiratory volume in 1-second	EFO_0004314	Neale B	100000001	European	2017	-0.01061	0.00235	6.28e-06	-	Neale-B_UKBB_EUR_2017	G	+
rs42046	chr7:92252203	C	G	rs42046	C	G	0	1	Forced expiratory volume in 1-second, predicted	NCIT_C112376;NCIT_C112377	Neale B	100000001	European	2017	-0.02137	0.003079	3.93e-12	-	Neale-B_UKBB_EUR_2017	G	+
rs42046	chr7:92252203	C	G	rs42046	C	G	0	1	Forced vital capacity	EFO_0004312	Neale B	100000001	European	2017	-0.01437	0.002228	1.12e-10	-	Neale-B_UKBB_EUR_2017	G	+
rs42046	chr7:92252203	C	G	rs42046	C	G	0	1	Forced vital capacity, best measure	EFO_0004312	Neale B	100000001	European	2017	-0.01516	0.002446	5.74e-10	-	Neale-B_UKBB_EUR_2017	G	+
rs42046	chr7:92252203	C	G	rs42046	C	G	0	1	Heel bone mineral density	EFO_0003923	Neale B	100000001	European	2017	0.02242	0.003517	1.84e-10	+	Neale-B_UKBB_EUR_2017	G	-
rs42046	chr7:92252203	C	G	rs42046	C	G	0	1	Heel bone mineral density right	EFO_0003923	Neale B	100000001	European	2017	0.02361	0.004663	4.11e-07	+	Neale-B_UKBB_EUR_2017	G	-
rs42046	chr7:92252203	C	G	rs42046	C	G	0	1	Height	EFO_0004339	Neale B	100000001	European	2017	-0.04428	0.001948	3.07e-114	-	Neale-B_UKBB_EUR_2017	G	+
rs42046	chr7:92252203	C	G	rs42046	C	G	0	1	Hip circumference	EFO_0005093	Neale B	100000001	European	2017	-0.02427	0.002717	4.24e-19	-	Neale-B_UKBB_EUR_2017	G	+
rs42046	chr7:92252203	C	G	rs42046	C	G	0	1	Leg fat mass left	-	Neale B	100000001	European	2017	-0.01154	0.002169	1.03e-07	-	Neale-B_UKBB_EUR_2017	G	+
rs42046	chr7:92252203	C	G	rs42046	C	G	0	1	Leg fat mass right	-	Neale B	100000001	European	2017	-0.0113	0.002194	2.6e-07	-	Neale-B_UKBB_EUR_2017	G	+
rs42046	chr7:92252203	C	G	rs42046	C	G	0	1	Leg fat-free mass left	-	Neale B	100000001	European	2017	-0.02549	0.001806	3.25e-45	-	Neale-B_UKBB_EUR_2017	G	+
rs42046	chr7:92252203	C	G	rs42046	C	G	0	1	Leg fat-free mass right	-	Neale B	100000001	European	2017	-0.0257	0.001806	6.12e-46	-	Neale-B_UKBB_EUR_2017	G	+
rs42046	chr7:92252203	C	G	rs42046	C	G	0	1	Leg predicted mass left	-	Neale B	100000001	European	2017	-0.02544	0.001794	1.22e-45	-	Neale-B_UKBB_EUR_2017	G	+
rs42046	chr7:92252203	C	G	rs42046	C	G	0	1	Leg predicted mass right	-	Neale B	100000001	European	2017	-0.02562	0.001794	3.05e-46	-	Neale-B_UKBB_EUR_2017	G	+
rs42046	chr7:92252203	C	G	rs42046	C	G	0	1	Sitting height	EFO_0007118	Neale B	100000001	European	2017	-0.03547	0.00212	8.18e-63	-	Neale-B_UKBB_EUR_2017	G	+
rs42046	chr7:92252203	C	G	rs42046	C	G	0	1	Systolic blood pressure	EFO_0006335	Neale B	100000001	European	2017	0.01709	0.002778	7.76e-10	+	Neale-B_UKBB_EUR_2017	G	-
rs42046	chr7:92252203	C	G	rs42046	C	G	0	1	Trunk fat mass	EFO_0005409	Neale B	100000001	European	2017	-0.02092	0.002763	3.69e-14	-	Neale-B_UKBB_EUR_2017	G	+
rs42046	chr7:92252203	C	G	rs42046	C	G	0	1	Trunk fat-free mass	-	Neale B	100000001	European	2017	-0.0296	0.001728	9.31e-66	-	Neale-B_UKBB_EUR_2017	G	+
rs42046	chr7:92252203	C	G	rs42046	C	G	0	1	Trunk predicted mass	-	Neale B	100000001	European	2017	-0.02946	0.001722	1.42e-65	-	Neale-B_UKBB_EUR_2017	G	+
rs42046	chr7:92252203	C	G	rs42046	C	G	0	1	Waist circumference	EFO_0004342	Neale B	100000001	European	2017	-0.01325	0.00243	4.95e-08	-	Neale-B_UKBB_EUR_2017	G	+
rs42046	chr7:92252203	C	G	rs42046	C	G	0	1	Weight	EFO_0004338	Neale B	100000001	European	2017	-0.02782	0.002397	3.89e-31	-	Neale-B_UKBB_EUR_2017	G	+
rs42046	chr7:92252203	C	G	rs42046	C	G	0	1	Whole body fat mass	-	Neale B	100000001	European	2017	-0.01795	0.002677	2.01e-11	-	Neale-B_UKBB_EUR_2017	G	+
rs42046	chr7:92252203	C	G	rs42046	C	G	0	1	Whole body fat-free mass	-	Neale B	100000001	European	2017	-0.02831	0.001735	7.44e-60	-	Neale-B_UKBB_EUR_2017	G	+
rs42046	chr7:92252203	C	G	rs42046	C	G	0	1	Whole body water mass	-	Neale B	100000001	European	2017	-0.0279	0.001737	4.87e-58	-	Neale-B_UKBB_EUR_2017	G	+
rs42046	chr7:92252203	C	G	rs42046	C	G	0	1	Rheumatoid arthritis	EFO_0000685	Okada Y	24390342	Mixed	2014	-0.07696	0.01646	4.1e-06	-	Okada-Y_RA_EUR_2014	G	+
rs42046	chr7:92252203	C	G	rs42044	T	G	1	1	Heel bone mineral density left	EFO_0003923	Neale B	100000001	European	2017	0.02082	0.004684	8.83e-06	+	Neale-B_UKBB_EUR_2017	G	-
rs42046	chr7:92252203	C	G	rs42044	T	G	1	1	Monocyte percentage of white cells	EFO_0007989	Astle W	27863252	European	2016	-0.04382	0.003998	6e-28	-	NHGRI-EBI GWAS Catalog	G	+
rs42046	chr7:92252203	C	G	rs11767704	C	T	1	0.98625	Waist circumference adjusted for physical activity	EFO_0007789	GIANT	28448500	European	2017	-0.0202	0.0045	5.66e-06	-	GIANT_Waist-adjusted-PA_Mixed_2017	G	+
rs42046	chr7:92252203	C	G	rs11767704	C	T	1	0.98625	Waist circumference adjusted for physical activity	EFO_0007789	GIANT	28448500	Mixed	2017	-0.0202	0.0045	5.66e-06	-	GIANT_Waist-adjusted-PA_Mixed_2017	G	+
rs42046	chr7:92252203	C	G	rs11771637	G	A	1	0.98625	Waist circumference in non-smokers	EFO_0004342	GIANT	28443625	European	2017	-0.0221	0.0049	5.18e-06	-	GIANT_Waist-Non-smokers_Mixed_2017	G	+
rs42046	chr7:92252203	C	G	rs11771637	G	A	1	0.98625	Waist circumference in non-smokers	EFO_0004342	GIANT	28443625	Mixed	2017	-0.0221	0.0049	5.18e-06	-	GIANT_Waist-Non-smokers_Mixed_2017	G	+
rs42046	chr7:92252203	C	G	rs2282979	T	C	1	0.98625	Height	-	Gudbjartsson DF	18391951	Mixed	2008	NA	NA	1.8e-08	NA	GRASP	G	NA
rs42046	chr7:92252203	C	G	rs7804722	T	C	1	0.95457	Duration of other exercises	NCIT_C71465;NCIT_C71464	Neale B	100000001	European	2017	0.02223	0.005016	9.32e-06	+	Neale-B_UKBB_EUR_2017	G	-
rs42046	chr7:92252203	C	G	rs42041	C	G	1	0.82176	Arthritis rheumatoid	EFO_0000685	Raychaudhuri S	18794853	European	2008	NA	NA	4e-06	NA	dbGaP	G	NA
rs42046	chr7:92252203	C	G	rs42041	C	G	1	0.82176	Rheumatoid arthritis	EFO_0000685	Raychaudhuri S	18794853	European	2008	NA	NA	4e-06	NA	GRASP	G	NA
rs42046	chr7:92252203	C	G	rs42039	C	T	1	0.8095	Gene expression	NCIT_C16608	Lango Allen H	20881960	European	2010	NA	NA	2.02e-12	NA	GRASP	G	NA
rs42046	chr7:92252203	C	G	rs10269774	G	A	1	0.80799	Waist circumference in physically active indivdiuals	EFO_0004342	GIANT	28448500	European	2017	-0.0228	0.005	4.53e-06	-	GIANT_Waist-Active_EUR_2017	G	+
rs42046	chr7:92252203	C	G	rs10269774	G	A	1	0.80799	Waist circumference in physically active indivdiuals	EFO_0004342	GIANT	28448500	Mixed	2017	-0.0228	0.005	4.53e-06	-	GIANT_Waist-Active_EUR_2017	G	+
rs42046	chr7:92252203	C	G	rs10269774	G	A	1	0.80799	Waist circumference adjusted for smoking in females	EFO_0007789	GIANT	28443625	European	2017	-0.0237	0.0052	4.76e-06	-	GIANT_Waist-adjusted-Smoking-F_Mixed_2017	G	+
rs42046	chr7:92252203	C	G	rs10269774	G	A	1	0.80799	Waist circumference adjusted for smoking in females	EFO_0007789	GIANT	28443625	Mixed	2017	-0.0237	0.0052	4.76e-06	-	GIANT_Waist-adjusted-Smoking-F_Mixed_2017	G	+
rs42046	chr7:92252203	C	G	rs10269774	G	A	1	0.80799	Waist circumference adjusted for BMI	EFO_0004342	GIANT	25673412	Mixed	2015	-0.02	0.0044	6.8e-06	-	GIANT_WCadjBMI_Mixed_2015	G	+
rs42046	chr7:92252203	C	G	rs10269774	G	A	1	0.80799	Forced expiratory volume in 1-second, best measure	NCIT_C112285;NCIT_C38084	Neale B	100000001	European	2017	-0.01193	0.002446	1.08e-06	-	Neale-B_UKBB_EUR_2017	G	+
rs42046	chr7:92252203	C	G	rs10269774	G	A	1	0.80799	Waist circumference adjusted for BMI adjusted for smoking behaviour	EFO_0004318;EFO_0007789	GIANT	28443625	European	2017	-0.019	0.003016	3e-10	-	NHGRI-EBI GWAS Catalog	G	+
rs42046	chr7:92252203	C	G	rs10269774	G	A	1	0.80799	Waist circumference adjusted for BMI in non smokers	EFO_0007789	GIANT	28443625	European	2017	-0.019	0.003249	5e-09	-	NHGRI-EBI GWAS Catalog	G	+
rs42046	chr7:92252203	C	G	rs10269774	G	A	1	0.80799	Waist circumference adjusted for BMI joint analysis main effects and smoking interaction	EFO_0004318;EFO_0007789	GIANT	28443625	European	2017	NA	NA	2e-09	NA	NHGRI-EBI GWAS Catalog	G	NA
rs42046	chr7:92252203	C	G	rs2282978	T	C	1	0.79447	Pulse pressure	EFO_0005763	BPExome	NA	Mixed	2016	NA	NA	4.73e-10	NA	BPExome_Pulse-Pressure_Mixed_2016	G	NA
rs42046	chr7:92252203	C	G	rs2282978	T	C	1	0.79447	Body height	EFO_0004339	Gudbjartsson DF	18391951	Mixed	2008	NA	NA	1e-08	NA	dbGaP	G	NA
rs42046	chr7:92252203	C	G	rs2282978	T	C	1	0.79447	Body height	EFO_0004339	Weedon MN	18391952	European	2008	NA	NA	8e-23	NA	dbGaP	G	NA
rs42046	chr7:92252203	C	G	rs2282978	T	C	1	0.79447	Body height	EFO_0004339	Soranzo N	19343178	European	2009	NA	NA	1e-08	NA	dbGaP	G	NA
rs42046	chr7:92252203	C	G	rs2282978	T	C	1	0.79447	Height	EFO_0004339	GIANT	28146470	African	2017	-0.054	0.0026	8.4e-99	-	GIANT_Height_EUR_2017	G	+
rs42046	chr7:92252203	C	G	rs2282978	T	C	1	0.79447	Height	EFO_0004339	GIANT	28146470	Admixed_American	2017	-0.054	0.0026	8.4e-99	-	GIANT_Height_EUR_2017	G	+
rs42046	chr7:92252203	C	G	rs2282978	T	C	1	0.79447	Height	EFO_0004339	GIANT	28146470	Asian	2017	-0.054	0.0026	8.4e-99	-	GIANT_Height_EUR_2017	G	+
rs42046	chr7:92252203	C	G	rs2282978	T	C	1	0.79447	Height	EFO_0004339	GIANT	28146470	European	2017	-0.054	0.0026	8.4e-99	-	GIANT_Height_EUR_2017	G	+
rs42046	chr7:92252203	C	G	rs2282978	T	C	1	0.79447	Height	EFO_0004339	GIANT	28146470	Mixed	2017	-0.054	0.0026	8.4e-99	-	GIANT_Height_EUR_2017	G	+
rs42046	chr7:92252203	C	G	rs2282978	T	C	1	0.79447	Height	EFO_0004339	GIANT	28146470	South_Asian	2017	-0.054	0.0026	8.4e-99	-	GIANT_Height_EUR_2017	G	+
rs42046	chr7:92252203	C	G	rs2282978	T	C	1	0.79447	Hip circumference	EFO_0005093	GIANT	25673412	Mixed	2015	-0.017	0.0037	2.3e-06	-	GIANT_Hip_EUR_2015	G	+
rs42046	chr7:92252203	C	G	rs2282978	T	C	1	0.79447	CDK6 expression in lymphocytes	HP_0001922	Weedon MN	18391952	European	2008	NA	NA	1e-06	NA	GRASP	G	NA
rs42046	chr7:92252203	C	G	rs2282978	T	C	1	0.79447	Height	-	Soranzo N	19343178	European	2009	NA	NA	1.2e-08	NA	GRASP	G	NA
rs42046	chr7:92252203	C	G	rs2282978	T	C	1	0.79447	Height	-	Cho YS	19396169	Asian	2009	NA	NA	7.8e-23	NA	GRASP	G	NA
rs42046	chr7:92252203	C	G	rs2282978	T	C	1	0.79447	Height females	-	Soranzo N	19343178	European	2009	NA	NA	3.6e-06	NA	GRASP	G	NA
rs42046	chr7:92252203	C	G	rs42235	C	T	1	0.63417	Height	-	Soler Artigas M	21946350	European	2011	NA	NA	7.7e-47	NA	GRASP	G	NA
rs42046	chr7:92252203	C	G	rs42235	C	T	1	0.63417	Height	-	Fatemifar G	23704328	European	2013	NA	NA	7.7e-47	NA	GRASP	G	NA
rs42046	chr7:92252203	C	G	rs42235	C	T	1	0.63417	Height tails upper and lower 5th percentiles	EFO_0004339	GIANT	23563607	European	2013	NA	NA	1.36e-28	NA	GRASP	G	NA
rs42046	chr7:92252203	C	G	rs42235	C	T	1	0.63417	Impedance of leg right	-	Neale B	100000001	European	2017	0.01064	0.002405	9.71e-06	+	Neale-B_UKBB_EUR_2017	G	-
rs42046	chr7:92252203	C	G	rs42235	C	T	1	0.63417	Height	EFO_0004339	GIANT	23563607	European	2013	NA	NA	1e-28	NA	NHGRI-EBI GWAS Catalog	G	NA
rs42046	chr7:92252203	C	G	rs42033	A	T	1	0.6119	Sum eosinophil basophil counts	EFO_0005090;EFO_0004842	Astle W	27863252	European	2016	-0.03245	0.004416	2e-13	-	NHGRI-EBI GWAS Catalog	G	+
rs42046	chr7:92252203	C	G	rs4272	A	G	1	0.61002	Height adult females	-	Lanktree	21194676	Mixed	2010	NA	NA	7.2e-19	NA	GRASP	G	NA
rs42046	chr7:92252203	C	G	rs4272	A	G	1	0.61002	Height adult males	-	Lanktree	21194676	Mixed	2010	NA	NA	3.1e-18	NA	GRASP	G	NA
rs42046	chr7:92252203	C	G	rs4272	A	G	1	0.61002	Height adults	-	Lanktree	21194676	Mixed	2010	NA	NA	1.8e-36	NA	GRASP	G	NA
rs42046	chr7:92252203	C	G	rs4272	A	G	1	0.61002	Eosinophil counts	EFO_0004842	Astle W	27863252	European	2016	-0.0259	0.004401	4e-09	-	NHGRI-EBI GWAS Catalog	G	+
rs42046	chr7:92252203	C	G	rs4272	A	G	1	0.61002	Granulocyte percentage of myeloid white cells	EFO_0007997	Astle W	27863252	European	2016	-0.04869	0.004403	2e-28	-	NHGRI-EBI GWAS Catalog	G	+
rs42046	chr7:92252203	C	G	rs8179	C	T	1	0.60739	Granulocyte count	EFO_0007987	Astle W	27863252	European	2016	0.04091	0.004438	3e-20	+	NHGRI-EBI GWAS Catalog	G	-
rs42046	chr7:92252203	C	G	rs8179	C	T	1	0.60739	Myeloid white cell count	EFO_0007988	Astle W	27863252	European	2016	0.03692	0.004446	1e-16	+	NHGRI-EBI GWAS Catalog	G	-
rs42046	chr7:92252203	C	G	rs8179	C	T	1	0.60739	Neutrophil count	EFO_0004833	Astle W	27863252	European	2016	0.03789	0.004419	1e-17	+	NHGRI-EBI GWAS Catalog	G	-
rs42046	chr7:92252203	C	G	rs8179	C	T	1	0.60739	Sum basophil neutrophil counts	EFO_0004833;EFO_0005090	Astle W	27863252	European	2016	0.03901	0.004415	1e-18	+	NHGRI-EBI GWAS Catalog	G	-
rs42046	chr7:92252203	C	G	rs8179	C	T	1	0.60739	Sum neutrophil eosinophil counts	EFO_0004833;EFO_0004842	Astle W	27863252	European	2016	0.03984	0.00442	2e-19	+	NHGRI-EBI GWAS Catalog	G	-
rs42046	chr7:92252203	C	G	rs8179	C	T	1	0.60739	White blood cell count	EFO_0004308	Astle W	27863252	European	2016	0.03413	0.00441	1e-14	+	NHGRI-EBI GWAS Catalog	G	-
rs42046	chr7:92252203	C	G	rs8179	C	T	1	0.60739	White blood cell count basophil	EFO_0005090	Astle W	27863252	European	2016	0.02496	0.004326	8e-09	+	NHGRI-EBI GWAS Catalog	G	-
rs1623646	chr10:9076230	C	T	rs1623646	C	T	0	1	Allergic disease	EFO_0003785	Ferreira M	29083406	European	2017	-0.034	0.0064	1.07e-07	-	Ferreira-M_Allergic-Disease_EUR_2017	T	+
rs1623646	chr10:9076230	C	T	rs1623646	C	T	0	1	Asthma	EFO_0000270	Neale B	100000001	European	2017	-0.006786	0.0008686	5.62e-15	-	Neale-B_UKBB_EUR_2017	T	+
rs1623646	chr10:9076230	C	T	rs1623646	C	T	0	1	Doctor diagnosed asthma	EFO_0000270	Neale B	100000001	European	2017	-0.009221	0.001813	3.63e-07	-	Neale-B_UKBB_EUR_2017	T	+
rs1623646	chr10:9076230	C	T	rs1623646	C	T	0	1	Hayfever, allergic rhinitis or eczema	EFO_0003956	Neale B	100000001	European	2017	-0.005436	0.001146	2.11e-06	-	Neale-B_UKBB_EUR_2017	T	+
rs1623646	chr10:9076230	C	T	rs1623646	C	T	0	1	No blood clot, bronchitis, emphysema, asthma, rhinitis, eczema or allergy diagnosed by doctor	NCIT_C106380	Neale B	100000001	European	2017	0.008293	0.00127	6.58e-11	+	Neale-B_UKBB_EUR_2017	T	-
rs1623646	chr10:9076230	C	T	rs1623646	C	T	0	1	Self-reported asthma	EFO_0000270	Neale B	100000001	European	2017	-0.006817	0.0008702	4.77e-15	-	Neale-B_UKBB_EUR_2017	T	+
rs1623646	chr10:9076230	C	T	rs1623646	C	T	0	1	Self-reported nasal polyps	EFO_1002029	Neale B	100000001	European	2017	-0.0009415	0.0001803	1.79e-07	-	Neale-B_UKBB_EUR_2017	T	+
rs1623646	chr10:9076230	C	T	rs1623646	C	T	0	1	Treatment with becotide 50 inhaler	NCIT_C16738;NCIT_C49500	Neale B	100000001	European	2017	-0.000984	0.0002122	3.52e-06	-	Neale-B_UKBB_EUR_2017	T	+
rs1623646	chr10:9076230	C	T	rs1623646	C	T	0	1	Treatment with ventolin 100micrograms inhaler	-	Neale B	100000001	European	2017	-0.002726	0.000455	2.08e-09	-	Neale-B_UKBB_EUR_2017	T	+
rs1623646	chr10:9076230	C	T	rs1623646	C	T	0	1	Wheeze or whistling in the chest in last year	-	Neale B	100000001	European	2017	-0.005312	0.001111	1.73e-06	-	Neale-B_UKBB_EUR_2017	T	+
rs1623646	chr10:9076230	C	T	rs1623646	C	T	0	1	Asthma	EFO_0000270	TAGC	29273806	European	2018	-0.06541	0.01443	5.85e-06	-	TAGC_Asthma_EUR_2018	T	+
rs1623646	chr10:9076230	C	T	rs1623646	C	T	0	1	Asthma	EFO_0000270	TAGC	29273806	Mixed	2018	-0.06541	0.01443	5.85e-06	-	TAGC_Asthma_EUR_2018	T	+
rs1623646	chr10:9076230	C	T	rs1149914	A	C	1	0.88552	Treatment with seretide 50 evohaler	NCIT_C121907;NCIT_C49500	Neale B	100000001	European	2017	-0.001343	0.0002996	7.37e-06	-	Neale-B_UKBB_EUR_2017	T	+
rs1623646	chr10:9076230	C	T	rs1263762	A	C	1	0.62211	Treatment with cialis 20mg tablet	-	Neale B	100000001	European	2017	0.0002514	5.645e-05	8.44e-06	+	Neale-B_UKBB_EUR_2017	T	-
rs4781047	chr16:11318537	A	G	rs193763	G	A	1	0.84913	Nasal polyp	EFO_1002029	Neale B	100000001	European	2017	0.0007929	0.0001702	3.2e-06	+	Neale-B_UKBB_EUR_2017	A	+
rs4781047	chr16:11318537	A	G	rs193763	G	A	1	0.84913	No blood clot, bronchitis, emphysema, asthma, rhinitis, eczema or allergy diagnosed by doctor	NCIT_C106380	Neale B	100000001	European	2017	-0.005156	0.001144	6.56e-06	-	Neale-B_UKBB_EUR_2017	A	-
rs4781047	chr16:11318537	A	G	rs152304	G	T	1	0.73097	Wheeze or whistling in the chest in last year	-	Neale B	100000001	European	2017	0.00511	0.001007	3.88e-07	+	Neale-B_UKBB_EUR_2017	A	+
rs4781047	chr16:11318537	A	G	rs10451095	G	A	1	0.65691	Primary sclerosing cholangitis	EFO_0004268	Ji S	27992413	European	2017	0.1527	0.035	7.85e-06	+	Ji-S_PSC_EUR_2017	A	+
rs4781047	chr16:11318537	A	G	rs10451095	G	A	1	0.65691	Asthma	EFO_0000270	Neale B	100000001	European	2017	0.004063	0.0007878	2.51e-07	+	Neale-B_UKBB_EUR_2017	A	+
rs4781047	chr16:11318537	A	G	rs10451095	G	A	1	0.65691	Self-reported asthma	EFO_0000270	Neale B	100000001	European	2017	0.003927	0.0007892	6.52e-07	+	Neale-B_UKBB_EUR_2017	A	+
rs4781047	chr16:11318537	A	G	rs10451095	G	A	1	0.65691	Treatment with pulmicort ls 50micrograms inhaler	-	Neale B	100000001	European	2017	0.0004715	9.617e-05	9.47e-07	+	Neale-B_UKBB_EUR_2017	A	+
