## Supplementary material for "Genetically distinct clinical subsets, and associations with asthma and eosinophil abundance, within Eosinophilic Granulomatosis with Polyangiitis"

### Sheet: cross.eqtl.mapping
egpa.snp.rsid	ref_hg19_coordinates	ref_a1	ref_a2	eqtl.rsid	hg19_coordinates	a1	a2	proxy	r2	dprime	trait	efo	study	pmid	ancestry	year	tissue	exp_gene	exp_ensembl	probe	beta	se	p	direction	dataset
rs72836352	chr2:111894874	C	T	rs72836352	chr2:111894874	C	T	0	1	1	Exon expression	NCIT_C16608	BIOSQTL	27918533	European	2017	Whole blood	BCL2L11	ENSG00000153094	chr_2_111921710_111926024	NA	NA	8.24e-15	-	BIOSQTL_eQTL_EUR_2017
rs72836352	chr2:111894874	C	T	rs72836352	chr2:111894874	C	T	0	1	1	Gene expression	NCIT_C16608	BIOSQTL	27918533	European	2017	Whole blood	BCL2L11	ENSG00000153094	ENSG00000153094	NA	NA	4.15e-13	-	BIOSQTL_eQTL_EUR_2017
rs72836352	chr2:111894874	C	T	rs72836352	chr2:111894874	C	T	0	1	1	Gene expression	NCIT_C16608	GTEx	25954001	Unspecified	2015	Muscle skeletal	BCL2L11	ENSG00000153094.17	-	-0.305	0.06596	4.98e-06	-	GTEx-V7_eQTL_EUR_2017
rs72836352	chr2:111894874	C	T	rs72836352	chr2:111894874	C	T	0	1	1	Gene expression	NCIT_C16608	GTEx	25954001	Unspecified	2015	Pituitary	-	ENSG00000204581.2	-	-0.6616	0.1314	1.7e-06	-	GTEx-V7_eQTL_EUR_2017
rs72836352	chr2:111894874	C	T	rs72836352	chr2:111894874	C	T	0	1	1	Gene expression	NCIT_C16608	GTEx	25954001	Unspecified	2015	Thyroid	-	ENSG00000204581.2	-	-0.3638	0.07712	3.53e-06	-	GTEx-V7_eQTL_EUR_2017
rs72836352	chr2:111894874	C	T	rs17484848	chr2:111900560	T	C	1	0.99034	1	Gene expression	NCIT_C16608	Westra H	24013639	European	2013	Peripheral blood	BCL2L11	-	6110717	NA	NA	4.02e-16	NA	Westra-H_eQTL_EUR_2013
rs9290877	chr3:188442480	C	T	rs9290877	chr3:188442480	C	T	0	1	1	Gene expression	NCIT_C16608	Liu	20351726	European	2010	Prefrontal cortex	EIF4E	-	201435_s_at	NA	NA	1.46e-07	NA	GRASP
rs9290877	chr3:188442480	C	T	rs9815874	chr3:188441161	T	C	1	0.991	1	Gene expression	NCIT_C16608	GTEx	25954001	Unspecified	2015	Artery coronary	LPP	ENSG00000145012.8	-	-0.1809	0.03886	8.74e-06	-	GTEx-V7_eQTL_EUR_2017
rs9290877	chr3:188442480	C	T	rs7631995	chr3:188416876	A	G	1	0.83344	1	Gene expression	NCIT_C16608	BIOSQTL	27918533	European	2017	Whole blood	LPP	ENSG00000145012	ENSG00000145012	NA	NA	7.59e-06	-	BIOSQTL_eQTL_EUR_2017
rs9290877	chr3:188442480	C	T	rs7631995	chr3:188416876	A	G	1	0.83344	1	Gene expression	NCIT_C16608	Westra H	24013639	European	2013	Peripheral blood	LPP	-	6350711	NA	NA	6e-06	NA	Westra-H_eQTL_EUR_2013
rs1837253	chr5:110401872	C	T	rs1837253	chr5:110401872	C	T	0	1	1	Gene expression	NCIT_C16608	Joehanes R	28122634	Mixed	2017	Whole blood	UBE3A	-	3614087	-0.012	0.00243	7.84e-07	-	Joehanes-R_eQTL_EUR_2017
rs11745587	chr5:131796922	A	G	rs11745587	chr5:131796922	A	G	0	1	1	Exon expression	NCIT_C16608	BIOSQTL	27918533	European	2017	Whole blood	C5orf56	ENSG00000197536	chr_5_131755515_131755632	NA	NA	8.9e-06	-	BIOSQTL_eQTL_EUR_2017
rs11745587	chr5:131796922	A	G	rs11745587	chr5:131796922	A	G	0	1	1	Gene expression	NCIT_C16608	BIOSQTL	27918533	European	2017	Whole blood	SLC22A5	ENSG00000197375	ENSG00000197375	NA	NA	1.18e-105	+	BIOSQTL_eQTL_EUR_2017
rs11745587	chr5:131796922	A	G	rs11745587	chr5:131796922	A	G	0	1	1	Gene expression	NCIT_C16608	BIOSQTL	27918533	European	2017	Whole blood	SLC22A5;AC034220.3	ENSG00000197375;ENSG00000233006	ENSG00000197375;ENSG00000233006	NA	NA	7.35e-17	+	BIOSQTL_eQTL_EUR_2017
rs11745587	chr5:131796922	A	G	rs11745587	chr5:131796922	A	G	0	1	1	Gene expression	NCIT_C16608	BIOSQTL	27918533	European	2017	Whole blood	AC034220.3	ENSG00000233006	ENSG00000233006	NA	NA	3.46e-15	+	BIOSQTL_eQTL_EUR_2017
rs11745587	chr5:131796922	A	G	rs11745587	chr5:131796922	A	G	0	1	1	Gene expression	NCIT_C16608	BIOSQTL	27918533	European	2017	Whole blood	SLC22A4;AC034220.3	ENSG00000197208;ENSG00000233006	ENSG00000197208;ENSG00000233006	NA	NA	1e-12	+	BIOSQTL_eQTL_EUR_2017
rs11745587	chr5:131796922	A	G	rs11745587	chr5:131796922	A	G	0	1	1	Gene expression	NCIT_C16608	BIOSQTL	27918533	European	2017	Whole blood	AC116366.6	ENSG00000234290	ENSG00000234290	NA	NA	2.54e-06	-	BIOSQTL_eQTL_EUR_2017
rs11745587	chr5:131796922	A	G	rs11745587	chr5:131796922	A	G	0	1	1	Gene expression	NCIT_C16608	BLUEPRINT	27863251	European	2016	Monocytes	P4HA2	ENSG00000072682.12	-	0.4865	0.1026	2.13e-06	+	BLUEPRINT_eQTL_EUR_2016
rs11745587	chr5:131796922	A	G	rs11745587	chr5:131796922	A	G	0	1	1	Gene expression	NCIT_C16608	BLUEPRINT	27863251	European	2016	Monocytes	SLC22A5	ENSG00000197375.7	-	0.5647	0.1016	2.69e-08	+	BLUEPRINT_eQTL_EUR_2016
rs11745587	chr5:131796922	A	G	rs11745587	chr5:131796922	A	G	0	1	1	Gene expression	NCIT_C16608	BLUEPRINT	27863251	European	2016	Neutrophils	P4HA2	ENSG00000072682.12	-	0.4722	0.1013	3.16e-06	+	BLUEPRINT_eQTL_EUR_2016
rs11745587	chr5:131796922	A	G	rs11745587	chr5:131796922	A	G	0	1	1	Gene expression	NCIT_C16608	BLUEPRINT	27863251	European	2016	Neutrophils	RAD50	ENSG00000113522.9	-	0.4493	0.1013	9.23e-06	+	BLUEPRINT_eQTL_EUR_2016
rs11745587	chr5:131796922	A	G	rs11745587	chr5:131796922	A	G	0	1	1	Gene expression	NCIT_C16608	BLUEPRINT	27863251	European	2016	T cells	SLC22A5	ENSG00000197375.7	-	0.5465	0.11	6.69e-07	+	BLUEPRINT_eQTL_EUR_2016
rs11745587	chr5:131796922	A	G	rs11745587	chr5:131796922	A	G	0	1	1	Gene expression	NCIT_C16608	BLUEPRINT	27863251	European	2016	T cells	-	ENSG00000233006.1	-	0.6688	0.1077	5.39e-10	+	BLUEPRINT_eQTL_EUR_2016
rs11745587	chr5:131796922	A	G	rs11745587	chr5:131796922	A	G	0	1	1	Gene expression	NCIT_C16608	BLUEPRINT	27863251	European	2016	T cells	MIR3936	ENSG00000263597.1	-	0.5181	0.1099	2.43e-06	+	BLUEPRINT_eQTL_EUR_2016
rs11745587	chr5:131796922	A	G	rs11745587	chr5:131796922	A	G	0	1	1	Gene expression	NCIT_C16608	Fairfax B	22446964	European	2012	Monocytes	SLC22A5	-	-	NA	NA	1.99e-13	NA	eQTL_2017
rs11745587	chr5:131796922	A	G	rs11745587	chr5:131796922	A	G	0	1	1	Gene expression	NCIT_C16608	Fairfax B	24604202	European	2014	Blood	SLC22A5	-	-	NA	NA	1.07e-19	NA	eQTL_2017
rs11745587	chr5:131796922	A	G	rs11745587	chr5:131796922	A	G	0	1	1	Exon expression	NCIT_C16608	Geuvadis	24037378	European	2013	Lymphoblastoid cell lines	C5orf56	ENSG00000197536.6	ENSG00000197536.6_131805732_131806600	NA	NA	1.28e-12	NA	Geuvadis_eQTL_EUR_2013
rs11745587	chr5:131796922	A	G	rs11745587	chr5:131796922	A	G	0	1	1	Gene expression	NCIT_C16608	Zeller	20502693	European	2010	Peripheral blood monocytes	SLC22A4	-	-	NA	NA	1.03e-06	NA	GRASP
rs11745587	chr5:131796922	A	G	rs11745587	chr5:131796922	A	G	0	1	1	Gene expression	NCIT_C16608	Zeller	20502693	European	2010	Peripheral blood monocytes	SLC22A5	-	-	NA	NA	4.35e-12	NA	GRASP
rs11745587	chr5:131796922	A	G	rs11745587	chr5:131796922	A	G	0	1	1	Gene expression	NCIT_C16608	GTEx	25954001	Unspecified	2015	Whole blood	-	ENSG00000234290.2	-	-0.1893	0.03857	1.53e-06	-	GTEx-V6p_eQTL_EUR_2016
rs11745587	chr5:131796922	A	G	rs11745587	chr5:131796922	A	G	0	1	1	Gene expression	NCIT_C16608	GTEx	25954001	Unspecified	2015	Brain nucleus accumbens basal ganglia	SLC22A5	ENSG00000197375.8	-	-0.3425	0.0688	2.44e-06	-	GTEx-V7_eQTL_EUR_2017
rs11745587	chr5:131796922	A	G	rs11745587	chr5:131796922	A	G	0	1	1	Gene expression	NCIT_C16608	GTEx	25954001	Unspecified	2015	Skin not sun exposed suprapubic	SLC22A5	ENSG00000197375.8	-	0.2059	0.04411	4.69e-06	+	GTEx-V7_eQTL_EUR_2017
rs11745587	chr5:131796922	A	G	rs11745587	chr5:131796922	A	G	0	1	1	Gene expression	NCIT_C16608	GTEx	25954001	Unspecified	2015	Skin sun exposed lower leg	SLC22A5	ENSG00000197375.8	-	0.2038	0.03974	4.9e-07	+	GTEx-V7_eQTL_EUR_2017
rs11745587	chr5:131796922	A	G	rs11745587	chr5:131796922	A	G	0	1	1	Gene expression	NCIT_C16608	Joehanes R	28122634	Mixed	2017	Whole blood	SLC22A5;SLC22A4	-	2828520	0.0336	0.00245	3.64e-42	+	Joehanes-R_eQTL_EUR_2017
rs11745587	chr5:131796922	A	G	rs11745587	chr5:131796922	A	G	0	1	1	Gene expression	NCIT_C16608	Joehanes R	28122634	Mixed	2017	Whole blood	SLC22A4;LOC553103	-	2828479	0.0245	0.00293	8.54e-17	+	Joehanes-R_eQTL_EUR_2017
rs11745587	chr5:131796922	A	G	rs11745587	chr5:131796922	A	G	0	1	1	Gene expression	NCIT_C16608	Joehanes R	28122634	Mixed	2017	Whole blood	ACSL6;LOC100505572	-	2874920	0.0119	0.00183	8.5e-11	+	Joehanes-R_eQTL_EUR_2017
rs11745587	chr5:131796922	A	G	rs11745587	chr5:131796922	A	G	0	1	1	Gene expression	NCIT_C16608	Joehanes R	28122634	Mixed	2017	Whole blood	P4HA2	-	2875257	0.0428	0.00668	1.61e-10	+	Joehanes-R_eQTL_EUR_2017
rs11745587	chr5:131796922	A	G	rs11745587	chr5:131796922	A	G	0	1	1	Gene expression	NCIT_C16608	MuTHER	22941192	European	2012	Lymphoblastoid cell lines	SLC22A5	-	ILMN_1699357	0.07552	0.01184	1.81e-10	+	MuTHER_eQTL_EUR_2012
rs11745587	chr5:131796922	A	G	rs11745587	chr5:131796922	A	G	0	1	1	Gene expression	NCIT_C16608	Westra H	24013639	European	2013	Peripheral blood	SLC22A5	-	7050180	NA	NA	1.37e-50	NA	Westra-H_eQTL_EUR_2013
rs11745587	chr5:131796922	A	G	rs11745587	chr5:131796922	A	G	0	1	1	Gene expression	NCIT_C16608	Westra H	24013639	European	2013	Peripheral blood	SLC22A4	-	6040398	NA	NA	5.93e-46	NA	Westra-H_eQTL_EUR_2013
rs11745587	chr5:131796922	A	G	rs11745587	chr5:131796922	A	G	0	1	1	Gene expression	NCIT_C16608	Westra H	24013639	European	2013	Peripheral blood	SLC22A4	-	4850168	NA	NA	5.49e-14	NA	Westra-H_eQTL_EUR_2013
rs11745587	chr5:131796922	A	G	rs11745587	chr5:131796922	A	G	0	1	1	Gene expression	NCIT_C16608	Westra H	24013639	European	2013	Peripheral blood	IRF1	-	6250064	NA	NA	9.96e-09	NA	Westra-H_eQTL_EUR_2013
rs11745587	chr5:131796922	A	G	rs6894249	chr5:131797547	G	A	1	0.82096	1	Gene expression	NCIT_C16608	BIOSQTL	27918533	European	2017	Whole blood	Y_RNA	ENSG00000202533	ENSG00000202533	NA	NA	1.39e-06	+	BIOSQTL_eQTL_EUR_2017
rs11745587	chr5:131796922	A	G	rs6894249	chr5:131797547	G	A	1	0.82096	1	Gene expression	NCIT_C16608	BIOSQTL	27918533	European	2017	Whole blood	SLC22A4	ENSG00000197208	ENSG00000197208	NA	NA	4.54e-06	+	BIOSQTL_eQTL_EUR_2017
rs11745587	chr5:131796922	A	G	rs6894249	chr5:131797547	G	A	1	0.82096	1	Gene expression	NCIT_C16608	BLUEPRINT	27863251	European	2016	Neutrophils	SLC22A5	ENSG00000197375.7	-	0.4847	0.1016	1.83e-06	+	BLUEPRINT_eQTL_EUR_2016
rs11745587	chr5:131796922	A	G	rs6894249	chr5:131797547	G	A	1	0.82096	1	Exon expression	NCIT_C16608	Geuvadis	24037378	European	2013	Lymphoblastoid cell lines	SLC22A5	ENSG00000197375.7	ENSG00000197375.7_131729877_131731306	NA	NA	9.01e-08	NA	Geuvadis_eQTL_EUR_2013
rs11745587	chr5:131796922	A	G	rs6894249	chr5:131797547	G	A	1	0.82096	1	Gene expression	NCIT_C16608	GTEx	25954001	Unspecified	2015	Artery tibial	SLC22A5	ENSG00000197375.8	-	0.2481	0.04887	6.49e-07	+	GTEx-V7_eQTL_EUR_2017
rs11745587	chr5:131796922	A	G	rs6894249	chr5:131797547	G	A	1	0.82096	1	Gene expression	NCIT_C16608	GTEx	25954001	Unspecified	2015	Testis	P4HA2	ENSG00000072682.14	-	-0.2233	0.04688	3.79e-06	-	GTEx-V7_eQTL_EUR_2017
rs11745587	chr5:131796922	A	G	rs6894249	chr5:131797547	G	A	1	0.82096	1	Gene expression	NCIT_C16608	GTEx	25954001	Unspecified	2015	Thyroid	P4HA2	ENSG00000072682.14	-	-0.1731	0.03685	3.87e-06	-	GTEx-V7_eQTL_EUR_2017
rs11745587	chr5:131796922	A	G	rs6894249	chr5:131797547	G	A	1	0.82096	1	Gene expression	NCIT_C16608	GTEx	25954001	Unspecified	2015	Thyroid	SLC22A5	ENSG00000197375.8	-	0.1459	0.03231	8.76e-06	+	GTEx-V7_eQTL_EUR_2017
rs11745587	chr5:131796922	A	G	rs6894249	chr5:131797547	G	A	1	0.82096	1	Gene expression	NCIT_C16608	Joehanes R	28122634	Mixed	2017	Whole blood	HINT1;LYRM7	-	2874686	-0.0234	0.00496	2.42e-06	-	Joehanes-R_eQTL_EUR_2017
rs11745587	chr5:131796922	A	G	rs6894249	chr5:131797547	G	A	1	0.82096	1	Gene expression	NCIT_C16608	MuTHER	22941192	European	2012	Lymphoblastoid cell lines	P4HA2	-	ILMN_2381697	-0.09659	0.02138	6.22e-06	-	MuTHER_eQTL_EUR_2012
rs11745587	chr5:131796922	A	G	rs10066308	chr5:131790616	A	G	1	0.80427	1	Gene expression	NCIT_C16608	BIOSQTL	27918533	European	2017	Whole blood	P4HA2	ENSG00000072682	ENSG00000072682	NA	NA	4.36e-07	-	BIOSQTL_eQTL_EUR_2017
rs11745587	chr5:131796922	A	G	rs10066308	chr5:131790616	A	G	1	0.80427	1	Gene expression	NCIT_C16608	GTEx	25954001	Unspecified	2015	Whole blood	SLC22A5	ENSG00000197375.8	-	0.3434	0.06746	6.35e-07	+	GTEx-V6p_eQTL_EUR_2016
rs11745587	chr5:131796922	A	G	rs10066308	chr5:131790616	A	G	1	0.80427	1	Gene expression	NCIT_C16608	GTEx	25954001	Unspecified	2015	Esophagus mucosa	SLC22A5	ENSG00000197375.8	-	0.2556	0.04132	2.09e-09	+	GTEx-V7_eQTL_EUR_2017
rs11745587	chr5:131796922	A	G	rs10066308	chr5:131790616	A	G	1	0.80427	1	Gene expression	NCIT_C16608	GTEx	25954001	Unspecified	2015	Muscle skeletal	-	ENSG00000233006.2	-	-0.2129	0.04042	2.22e-07	-	GTEx-V7_eQTL_EUR_2017
rs6454802	chr6:90814199	C	T	rs6454802	chr6:90814199	C	T	0	1	1	Gene expression	NCIT_C16608	BIOSQTL	27918533	European	2017	Whole blood	BACH2	ENSG00000112182	ENSG00000112182	NA	NA	3.29e-12	+	BIOSQTL_eQTL_EUR_2017
rs6454802	chr6:90814199	C	T	rs6454802	chr6:90814199	C	T	0	1	1	Gene expression	NCIT_C16608	BLUEPRINT	27863251	European	2016	T cells	BACH2	ENSG00000112182.9	-	0.6083	0.1053	7.63e-09	+	BLUEPRINT_eQTL_EUR_2016
rs6454802	chr6:90814199	C	T	rs6454802	chr6:90814199	C	T	0	1	1	Gene expression	NCIT_C16608	Westra H	24013639	European	2013	Peripheral blood	BACH2	-	7650440	NA	NA	2.28e-07	NA	Westra-H_eQTL_EUR_2013
rs6454802	chr6:90814199	C	T	rs7753008	chr6:90809639	T	C	1	0.97111	0.99162	Gene expression	NCIT_C16608	Zeller	20502693	European	2010	Peripheral blood monocytes	CD1E	-	-	NA	NA	9.61e-06	NA	GRASP
rs6454802	chr6:90814199	C	T	rs7753008	chr6:90809639	T	C	1	0.97111	0.99162	Gene expression	NCIT_C16608	Zeller	20502693	European	2010	Peripheral blood monocytes	EBI2	-	-	NA	NA	6.1e-06	NA	GRASP
rs6454802	chr6:90814199	C	T	rs12212737	chr6:90838675	G	A	1	0.80633	0.98598	Gene expression	NCIT_C16608	Joehanes R	28122634	Mixed	2017	Whole blood	NDRG2	-	3555736	0.0131	0.00283	3.82e-06	+	Joehanes-R_eQTL_EUR_2017
rs42046	chr7:92252203	C	G	rs42046	chr7:92252203	C	G	0	1	1	Gene expression	NCIT_C16608	BIOSQTL	27918533	European	2017	Whole blood	GATAD1;AC007566.10	ENSG00000157259;ENSG00000244055	ENSG00000157259;ENSG00000244055	NA	NA	4.1e-09	+	BIOSQTL_eQTL_EUR_2017
rs42046	chr7:92252203	C	G	rs42046	chr7:92252203	C	G	0	1	1	Gene expression	NCIT_C16608	BIOSQTL	27918533	European	2017	Whole blood	GATAD1	ENSG00000157259	ENSG00000157259	NA	NA	4.87e-06	+	BIOSQTL_eQTL_EUR_2017
rs42046	chr7:92252203	C	G	rs42046	chr7:92252203	C	G	0	1	1	Gene expression	NCIT_C16608	GTEx	25954001	Unspecified	2015	Cells transformed fibroblasts	GATAD1	ENSG00000157259.6	-	0.2054	0.03962	4.78e-07	+	GTEx-V6p_eQTL_EUR_2016
rs42046	chr7:92252203	C	G	rs42046	chr7:92252203	C	G	0	1	1	Gene expression	NCIT_C16608	GTEx	25954001	Unspecified	2015	Testis	CDK6	ENSG00000105810.5	-	0.3114	0.06204	1.8e-06	+	GTEx-V6p_eQTL_EUR_2016
rs42046	chr7:92252203	C	G	rs42046	chr7:92252203	C	G	0	1	1	Gene expression	NCIT_C16608	Joehanes R	28122634	Mixed	2017	Whole blood	GATAD1	-	3012633	0.0139	0.00285	1.11e-06	+	Joehanes-R_eQTL_EUR_2017
rs42046	chr7:92252203	C	G	rs10953072	chr7:92256339	A	C	1	1	1	Gene expression	NCIT_C16608	GTEx	25954001	Unspecified	2015	Thyroid	GATAD1	ENSG00000157259.6	-	0.1834	0.03607	6.14e-07	+	GTEx-V7_eQTL_EUR_2017
rs42046	chr7:92252203	C	G	rs11773884	chr7:92285123	A	G	1	0.8487	0.98555	Gene expression	NCIT_C16608	Joehanes R	28122634	Mixed	2017	Whole blood	TBC1D16	-	3773241	0.0371	0.00811	4.89e-06	+	Joehanes-R_eQTL_EUR_2017
rs42046	chr7:92252203	C	G	rs3731326	chr7:92327026	A	G	1	0.82739	0.951	Gene expression	NCIT_C16608	Joehanes R	28122634	Mixed	2017	Whole blood	SKA3;MRP63	-	3504617	-0.0171	0.00362	2.44e-06	-	Joehanes-R_eQTL_EUR_2017
rs42046	chr7:92252203	C	G	rs42041	chr7:92246744	C	G	1	0.82176	1	Gene expression	NCIT_C16608	Zeller	20502693	European	2010	Peripheral blood monocytes	GATAD1	-	-	NA	NA	7.28e-06	NA	GRASP
rs42046	chr7:92252203	C	G	rs42041	chr7:92246744	C	G	1	0.82176	1	Gene expression trans	NCIT_C16608	Westra H	24013639	European	2013	Peripheral blood	ILK	-	3140519	NA	NA	9.67e-06	NA	Westra-H_eQTL_EUR_2013
rs42046	chr7:92252203	C	G	rs42039	chr7:92244422	C	T	1	0.8095	1	Gene expression	NCIT_C16608	Zeller	20502693	European	2010	Peripheral blood monocytes	DHRS3	-	-	NA	NA	9.6e-06	NA	GRASP
rs1623646	chr10:9076230	C	T	rs1623646	chr10:9076230	C	T	0	1	1	Gene expression	NCIT_C16608	GTEx	25954001	Unspecified	2015	Cells transformed fibroblasts	GATA3	ENSG00000107485.11	-	0.4336	0.08387	5.07e-07	+	GTEx-V6p_eQTL_EUR_2016
rs1623646	chr10:9076230	C	T	rs1623646	chr10:9076230	C	T	0	1	1	Gene expression	NCIT_C16608	GTEx	25954001	Unspecified	2015	Cells transformed fibroblasts	GATA3-AS1	ENSG00000197308.4	-	0.385	0.07679	1.07e-06	+	GTEx-V6p_eQTL_EUR_2016
rs1623646	chr10:9076230	C	T	rs1149914	chr10:9069596	A	C	1	0.88552	0.99467	Gene expression	NCIT_C16608	Joehanes R	28122634	Mixed	2017	Whole blood	RARG	-	3456081	-0.0137	0.00282	1.2e-06	-	Joehanes-R_eQTL_EUR_2017
rs1623646	chr10:9076230	C	T	rs1149914	chr10:9069596	A	C	1	0.88552	0.99467	Gene expression	NCIT_C16608	Joehanes R	28122634	Mixed	2017	Whole blood	MST4	-	3991109	-0.0139	0.00311	8.14e-06	-	Joehanes-R_eQTL_EUR_2017
rs4781047	chr16:11318537	A	G	rs4781047	chr16:11318537	A	G	0	1	1	Gene expression	NCIT_C16608	GTEx	25954001	Unspecified	2015	Thyroid	HNRNPCP4	ENSG00000263179.1	-	0.4721	0.0768	3.34e-09	+	GTEx-V6p_eQTL_EUR_2016
rs4781047	chr16:11318537	A	G	rs4781047	chr16:11318537	A	G	0	1	1	Gene expression	NCIT_C16608	GTEx	25954001	Unspecified	2015	Artery tibial	HNRNPCP4	ENSG00000263179.1	-	0.2855	0.06336	9.26e-06	+	GTEx-V7_eQTL_EUR_2017
rs4781047	chr16:11318537	A	G	rs4781047	chr16:11318537	A	G	0	1	1	Gene expression	NCIT_C16608	GTEx	25954001	Unspecified	2015	Nerve tibial	HNRNPCP4	ENSG00000263179.1	-	0.3953	0.07111	6.08e-08	+	GTEx-V7_eQTL_EUR_2017
rs4781047	chr16:11318537	A	G	rs4781047	chr16:11318537	A	G	0	1	1	Gene expression	NCIT_C16608	Joehanes R	28122634	Mixed	2017	Whole blood	NOC4L	-	3439013	0.0097	0.00212	4.67e-06	+	Joehanes-R_eQTL_EUR_2017
rs4781047	chr16:11318537	A	G	rs149435	chr16:11311386	G	C	1	0.88526	0.95835	Gene expression	NCIT_C16608	BIOSQTL	27918533	European	2017	Whole blood	AC009121.1;RP11-485G7.6	ENSG00000238774;ENSG00000262703	ENSG00000238774;ENSG00000262703	NA	NA	3.7e-06	-	BIOSQTL_eQTL_EUR_2017
rs4781047	chr16:11318537	A	G	rs152302	chr16:11310782	C	T	1	0.84557	0.95373	Gene expression	NCIT_C16608	BIOSQTL	27918533	European	2017	Whole blood	RMI2	ENSG00000175643	ENSG00000175643	NA	NA	3.04e-06	-	BIOSQTL_eQTL_EUR_2017
