## Supplementary material for "Genetically distinct clinical subsets, and associations with asthma and eosinophil abundance, within Eosinophilic Granulomatosis with Polyangiitis"

### Sheet: MR.results
Method	Estimate	Std Error	95% CI		P-value
Simple median	1.46257	0.246192	0.980041	1.9451	2.83693e-09
Weighted median	1.34574	0.255114	0.845727	1.84575	1.32711e-07
Penalized weighted median	1.33301	0.254126	0.834937	1.83109	1.55869e-07
IVW	1.60691	0.230175	1.15577	2.05804	2.92565e-12
Penalized IVW	1.31439	0.175867	0.969695	1.65908	7.79409e-14
Robust IVW	1.39037	0.208229	0.982247	1.79849	2.43686e-11
Penalized robust IVW	1.29239	0.178307	0.942911	1.64186	4.22698e-13
MR-Egger	1.08526	0.563378	-0.0189407	2.18946	0.0540614
(intercept)	0.0236129	0.0232767	-0.0220086	0.0692345	0.310371
Penalized MR-Egger	1.14737	0.429089	0.306372	1.98837	0.00749593
(intercept)	0.00905086	0.0179586	-0.0261474	0.0442491	0.614273
Robust MR-Egger	1.06069	0.429701	0.218491	1.90289	0.0135705
(intercept)	0.015584	0.02096	-0.0254969	0.056665	0.457172
Penalized robust MR-Egger	1.16717	0.379372	0.423614	1.91072	0.00209389
(intercept)	0.00719218	0.0174078	-0.0269265	0.0413109	0.679491
